# Spatiotemporal coordination at the maternal-fetal interface promotes trophoblast invasion and vascular remodeling in the first half of human pregnancy

**DOI:** 10.1101/2021.09.08.459490

**Authors:** Shirley Greenbaum, Inna Averbukh, Erin Soon, Gabrielle Rizzuto, Alex Baranski, Noah F. Greenwald, Adam Kagel, Marc Bosse, Eleni G. Jaswa, Zumana Khair, Shirley Kwok, Shiri Warshawsky, Hadeesha Piyadasa, Geneva Miller, Morgan Schwartz, Will Graf, David Van Valen, Virginia D. Winn, Travis Hollmann, Leeat Keren, Matt van de Rijn, Michael Angelo

## Abstract

Beginning in the first trimester, fetally derived extravillous trophoblasts (EVTs) invade the uterus and remodel its spiral arteries, transforming them into large, dilated blood vessels left with a thin, discontinuous smooth muscle layer and partially lined with EVTs. Several mechanisms have been proposed to explain how EVTs coordinate with the maternal decidua to promote a tissue microenvironment conducive to spiral artery remodeling (SAR). However, it remains a matter of debate which immune and stromal cell types participate in these interactions and how this process evolves with respect to gestational age. Here, we used a multiomic approach that combined the strengths of spatial proteomics and transcriptomics to construct the first spatiotemporal atlas of the human maternal-fetal interface in the first half of pregnancy. We used multiplexed ion beam imaging by time of flight (MIBI-TOF) and a 37-plex antibody panel to analyze ∼500,000 cells and 588 spiral arteries within intact decidua from 66 patients between 6-20 weeks of gestation, integrating this with coregistered transcriptomic profiles. Gestational age substantially influenced the frequency of many maternal immune and stromal cells, with tolerogenic subsets expressing CD206, CD163, TIM-3, Galectin-9, and IDO-1 increasingly enriched and colocalized at later time points. In contrast, SAR progression preferentially correlated with EVT invasion and was transcriptionally defined by 78 gene ontology pathways exhibiting unique monotonic and biphasic trends. Lastly, we developed an integrated model of SAR supporting an intravasation mechanism where invasion is accompanied by upregulation of pro-angiogenic, immunoregulatory EVT programs that promote interactions with vascular endothelium while avoiding activation of immune cells in circulating maternal blood. Taken together, these results support a coordinated model of decidualization in which increasing gestational age drives a transition in maternal decidua towards a tolerogenic niche conducive to locally regulated, EVT-dependent SAR.
