## Supplementary material for "Spatiotemporal coordination at the maternal-fetal interface promotes trophoblast invasion and vascular remodeling in the first half of human pregnancy": All Supplementary Tables: Supplementary_table_1_patients.csv

patient	age	GA weeks	GA days	total GA in days	Gravidity	Parity	prior therapeutic abortion	bmi	race	smoker	Medication	HIV status	history of preeclampsia	Chronic hypertension	diabetes mellitus	renal disease	autoimmune disease	multifetal gestation or twins	fetal anomalies	notes	Pathology	Num_Cores
31725	33.2	6	6	48	2	0	1	30.4	White Non-Hispanic	0	0	0	0	0	0	0	0	0	0	x		4
31726	33.3	6	4	46	4	1	2	27.3	Hispanic	0	APAP	0	NaN	0	0	0	0	0	0	x		5
31727	31.5	6	0	42	4	3	0	28.7	Hispanic	0	0	0	NaN	0	0	0	0	0	0	x		5
31728	39.3	6	5	47	6	4	0	29.1	Hispanic	0	0	0	NaN	0	0	0	0	0	0	x		5
31729	20.5	6	4	46	3	1	1	25.1	Hispanic	0	0	0	NaN	0	0	0	0	0	0	x		6
31730	25.1	6	4	46	4	1	2	23.7	Black Non-Hispanic	1	Metronidazole	0	NaN	0	0	0	0	0	0	x		9
31731	30.2	6	0	42	10	0	7	30.3	Black Non-Hispanic	NaN	0	0	0	0	0	0	0	0	0	ga not validated, will use the block's ga		8
31732	16.4	6	4	46	1	0	0	NaN	Asian	0	0	0	0	0	0	0	0	0	0	x		5
31733	36.6	6	5	47	5	2	2	24	Asian	0	0	0	NaN	0	0	0	0	0	0	x		8
31734	31.3	8	4	60	5	1	2	28.3	Black Non-Hispanic	0	QVAR, Albuterol	0	NaN	0	0	0	0	0	0	x		8
31735	24.1	8	0	56	3	1	NaN	37.8	Hispanic	0	0	0	NaN	0	0	0	0	0	0	x		9
31736	23.3	8	5	61	5	1	3	32	Black Non-Hispanic	1	0	0	1	0	0	0	0	0	0	x		8
31737	24.8	8	5	61	6	1	4	30	Black Non-Hispanic	0	0	0	NaN	0	0	0	0	0	0	x		4
31738	23.5	8	6	62	1	0	0	19	Asian	0	0	0	0	0	0	0	0	0	0	x		1
31739	20.1	10	0	70	9	2	5	20.8	Black Non-Hispanic	1	0	0	1	0	0	0	0	0	0	x		3
31740	36	10	2	72	7	5	1	45.5	Native Hawaiian / Pac Islander Non-Hispanic	0	0	0	NaN	0	0	0	0	0	0	x		3
31741	24.5	10	6	76	1	0	0	22	Asian	0	0	0	0	0	0	0	0	0	0	x		1
31742	26.6	10	4	74	1	0	0	21.6	White	0	Motrin	0	0	0	0	0	0	0	0	x		1
31743	26.8	10	2	72	5	2	1	20.7	Black Non-Hispanic	0	0	0	NaN	0	0	0	0	0	0	x		2
31744	35.9	10	1	71	2	0	1	19	Asian	0	Chinese herbs	0	0	0	0	0	0	0	0	x		1
31745	26.9	10	6	76	4	1	2	29.4	Hispanic	0	0	0	NaN	0	0	0	0	0	0	x		5
31747	36.2	10	2	72	7	3	2	22.3	<undefined>	0	0	0	NaN	0	0	0	0	0	0	x		1
31748	36.2	12	4	88	6	4	0	26	White Non-Hispanic	0	0	0	0	0	0	0	0	0	0	x		1
31749	24.6	12	3	87	7	1	5	32.4	Black Non-Hispanic	0	0	0	NaN	0	0	0	0	0	0	x		2
31750	27.1	12	2	86	6	3	0	43	Declined	1	APAP, QVAR, Albuterol	0	NaN	0	0	0	0	0	0	x		3
31751	27.9	12	6	90	2	1	0	23	White Non-Hispanic	0	0	0	0	0	0	0	0	0	0	x		1
31754	28.2	12	0	84	1	0	0	20.7	White Non-Hispanic	0	0	0	0	0	0	0	0	0	0	x		5
31755	37.4	14	1	99	4	1	2	21	White Non-Hispanic	1		0	NaN	1	0	0	0	0	0	H/o breast ca s/p chemo		1
31756	34.9	14	4	102	3	2	0	22	Asian	0	0	0	NaN	0	0	0	0	0	0	x		1
31757	28.1	14	4	102	7	4	1	21	Declined	0	0	0	NaN	0	0	0	0	0	0	x		1
31758	24.5	14	1	99	4	2	0	35	Declined	0	0	0	1	0	0	0	0	0	0	x		3
31759	33	14	1	99	10	6	3	24	Black Non-Hispanic	0	Labetalol	0	NaN	1	0	0	0	0	0	x		2
31760	36.2	14	2	100	2	0	1	25	White Non-Hispanic	0	0	0	0	0	0	0	0	0	0	x		1
31761	28.4	14	0	98	4	3	0	47.9	Black Non-Hispanic	1	Motrin, albuterol	0	NaN	0	0	0	0	0	0	x		2
31762	21.2	16	6	118	2	1	0	34	Black Non-Hispanic	1	0	0	NaN	0	0	0	0	0	0	x		3
31763	26.2	16	3	115	3	0	2	27	Black Non-Hispanic	1	Albuterol	0	0	0	0	0	0	0	0	Daily MJ.		1
31765	24.5	16	1	113	1	0	0	20.5	Asian	0	0	0	0	0	0	0	0	0	0	x		3
31766	28	16	2	114	3	1	1	26.6	White Non-Hispanic	0	0	0	NaN	0	0	0	0	0	0	x		1
31767	33.2	16	3	115	6	3	2	53	Hispanic	1	0	0	NaN	1	1	0	0	0	0	x		3
31768	23.4	16	0	112	1	0	0	39.5	Declined	0	0	0	0	0	0	0	0	0	0	x		3
31769	26.8	16	4	116	2	0	1	22.6	White Non-Hispanic	1	0	0	NaN	0	0	0	0	0	0	PSA (Meth, heroin)		2
31770	21.3	16	0	112	2	0	1	23.1	Hispanic	0	APAP	0	0	0	0	0	0	0	0	x		4
31771	22.5	16	4	116	2	1	0	23.8	Hispanic	0	0	0	0	0	0	0	0	0	0	x		2
31772	23.1	16	3	115	3	1	1	27.1	Black Non-Hispanic	0	0	0	NaN	0	0	0	0	0	0	x	hypertrophic decidual vasculopathy	4
31773	24	16	6	118	6	3	2	32	Black Non-Hispanic	1	0	0	NaN	0	0	0	0	0	0	Daily MJ. +Gonorrhea (cervix) at time of TAB.		3
31774	27.5	16	1	113	1	0	0	38.1	White Non-Hispanic	0	Depakote, Keppra, Lorazepam	0	0	0	0	0	0	0	0	x		3
31775	22.3	16	0	112	2	0	1	20.2	White Non-Hispanic	0	0	0	0	0	0	0	0	0	0	x		1
31776	38.1	18	0	126	7	4	2	28.9	White Non-Hispanic	1	0	0	NaN	0	0	0	0	0	0	Methamphetamine use		2
31779	33.8	18	6	132	18	5	12	29	Black Non-Hispanic	1	0	0	NaN	0	0	0	0	0	0	x		1
31780	36.3	18	1	127	13	0	9	29.4	Asian	0	0	0	0	0	0	0	0	0	0	x		1
31782	26.9	18	3	129	2	0	1	27.8	Hispanic	0	Macrobid	0	0	0	0	0	0	0	0	H/o IV heroin		2
31783	29.3	18	0	126	3	1	1	27.3	Declined	1	0	0	1	0	0	0	0	0	0	x	hypertrophic decidual vasculopathy	8
31784	29.1	18	1	127	1	0	0	24	White Non-Hispanic	1	0	0	0	0	0	0	0	0	0	x		2
31785	23.2	18	2	128	3	2	0	21.8	Hispanic	0	0	0	0	0	0	0	0	0	0	x		3
31786	24.8	20	6	146	4	1	2	36.5	Black Non-Hispanic	1	0	0	NaN	0	0	0	0	0	0	x		1
31787	21.5	20	3	143	2	0	1	29.8	Hispanic	1	Metformin	0	NaN	0	1	0	0	0	0	x		3
31788	36.1	20	3	143	4	1	0	22.7	Asian	1	0	0	0	0	0	0	0	0	0	x		2
31789	21.8	20	0	140	1	0	0	28.4	Black Non-Hispanic	0	0	0	0	0	0	0	0	0	0	x		4
31790	22.1	20	4	144	1	0	0	21.7	White Non-Hispanic	0	0	0	0	0	0	0	0	0	0	x		2
31791	34.7	20	4	144	2	0	1	30.9	Hispanic	1	Motrin	0	0	0	0	0	0	0	0	x		3
31792	19.8	20	1	141	1	0	0	21.6	White Non-Hispanic	0	Motrin, arnica, triphala	0	0	0	0	0	0	0	0	x		1
31793	32.4	20	6	146	9	8	0	29.4	Asian	0	0	0	0	0	0	0	0	0	0	x		5
31794	39.6	20	4	144	7	3	1	23.8	American Indian or Alaskan Native	1	0	0	1	0	0	0	0	0	0	H/o IVDU (heroin)		3
31795	15.7	20	1	141	1	0	0	30.3	Asian	1	0	0	0	0	0	0	0	0	0	x		2
31797	36.1	20	3	143	7	4	1	26.8	Black Non-Hispanic	0	0	0	NaN	0	0	0	0	0	0	<undefined>		2
31798	21.6	20	4	144	2	1	0	46.7	Black Non-Hispanic	0	0	0	0	0	0	0	0	0	0	<undefined>		2
