## Supplementary material for "Spatiotemporal coordination at the maternal-fetal interface promotes trophoblast invasion and vascular remodeling in the first half of human pregnancy": All Supplementary Tables: Supplementary_table_2_histological_block_details.xlsx

### Sheet: Sheet1
patient	villi present*	# regions annotated by pathologist
31725	1	3
31726	1	7
31727	1	5
31728	1	6
31729	1	9
31730	1	12
31731	1	10
31732	1	6
31733	0	7
31739	1	7
31740	1	2
31741	1	1
31742	1	4
31743	0	2
31744	1	1
31745	1	4
31746	1	1
31747	1	1
31734	1	8
31735	1	9
31736	1	6
31737	1	5
31738	1	2
31748	1	1
31749	0	3
31750	1	2
31751	1	1
31754	0	8
31755	1	3
31756	1	1
31757	1	3
31758	1	2
31759	1	1
31760	1	1
31761	1	2
31762	1	2
31763	1	1
31764	0	1
31765	1	2
31766	1	1
31767	1	2
31768	1	2
31769	1	2
31770	1	2
31771	1	1
31772	0	4
31773	1	4
31774	1	2
31775	1	2
31776	1	2
31777	1	1
31779	1	1
31780	1	1
31781	1	1
31782	1	1
31783	1	5
31784	1	1
31785	1	3
31786	1	1
31787	1	1
31788	1	1
31789	1	3
31790	1	1
31791	1	1
31792	1	1
31793	1	1
31794	1	3
31795	1	1
31796	1	1
31797	1	1
31798	1	1
