## Supplementary material for "Spatiotemporal coordination at the maternal-fetal interface promotes trophoblast invasion and vascular remodeling in the first half of human pregnancy": All Supplementary Tables: Supplementary_table_4_cell_artery_enrichment_table.csv

comp_name	dl_R_sq	dl_p_val	dl_max_en	dl_trend_size
Mac2a-artery	0.0314607517139462	0.0334363119066281	1.03234101916982	-1.98112079175743
NK1-artery	0.000180857699017767	0.872451737342731	0.368621921475404	-0.103072944110603
NKT-artery	0.00647993311602668	0.357007923342145	0.3383859994034	0.386403434276281
Mac1a-artery	0.00321793694576922	0.510269784896817	0.947272717264743	-0.422251761349376
EVT1a-artery	0.034156011421698	0.0714453113515952	1.0349601229194	-1.65302417925106
Mac1b-artery	0.0181840567047155	0.109594883105023	2.23538600915446	-1.52497261087629
CD8T-artery	0.00988416694042993	0.245981991145029	0.323783161438894	-0.603835991011343
EVT1b-artery	3.89567139208458e-05	0.944033800515603	0.427087786753668	-0.0524110884534447
Mac2c-artery	0.00251468581827685	0.592938006690455	0.401348448586788	-0.256575791951844
NK2-artery	0.0675680537737057	0.00207754784005259	1.07467735047445	-2.12037575746065
NK3-artery	0.0032139541216033	0.50740512881497	0.868354812295392	-0.437751977239631
EVT2-artery	0.0303252928267557	0.0770652971955666	1.24988741782807	1.6211692639954
Mac2b-artery	0.0429586256336506	0.0198749643856585	0.765579397698132	-1.46444269682228
DC-artery	0.000892250964816821	0.739867516801008	0.264618084158415	-0.187300547604344
CD4T-artery	0.00534251388524265	0.40672281697362	0.210884479156233	-0.404268377299975
EVT1c-artery	0.0270702960127974	0.280130115726885	0.928189306881689	0.872106542059169
NK4-artery	0.018421783103998	0.151744538375389	0.80683180066092	0.812806480848813
Mast-artery	0.0136460192642194	0.292931787260591	0.425193581305815	-0.657302852362428
Treg-artery	0.0868419418787176	0.0857078310901061	0.517346864675797	0.815619946410402
