## Supplementary material for "Spatiotemporal coordination at the maternal-fetal interface promotes trophoblast invasion and vascular remodeling in the first half of human pregnancy": All Supplementary Tables: Supplementary_table_7_NichNet_targets_function.xlsx

### Sheet: N-net targets
Target	Function-label	Function- delailed	References
AHSA1	angiogemesis & blood vessel function	angiogenesis	PMID: 29870805 PMCID: PMC6203694 DOI: 10.1016/j.phrs.2018.06.002
HSD11B1	angiogemesis & blood vessel function	cortisol metabolism, regulation of angiogenesis	https://www.genecards.org/cgi-bin/carddisp.pl?gene=HSD11B1&keywords=HSD11B1	PMID: 35097015 PMCID: PMC8790072 DOI: 10.3389/fcvm.2021.795823
MAT2A	angiogemesis & blood vessel function	angiogenesis	PMID: 35482724 PMCID: PMC9049311 DOI: 10.1371/journal.pone.0266774
NRXN3	angiogemesis & blood vessel function	pro angiongenesis ,dynamically regulated during vessel remodeling	PMID: 19926856 PMCID: PMC2791601 DOI: 10.1073/pnas.0809510106/
ACE2	angiogemesis & blood vessel function	regulation of blood presure	PMID: 27217402 DOI: 10.1161/HYPERTENSIONAHA.115.06892
MEOX1	angiogemesis & blood vessel function	endothelial dysfunction	PMID: 28727928 DOI: 10.1139/cjpp-2017-0149
MYOZ1	angiogemesis & blood vessel function	myofibrillogenesis, blood vessel, and muscle development.	https://www.genecards.org/cgi-bin/carddisp.pl?gene=MYOZ1&keywords=MYOZ1	PMID: 32391357 PMCID: PMC7188918 DOI: 10.3389/fcell.2020.00267	PMID: 14729474 DOI: 10.1016/j.ydbio.2003.10.008
DGKG	angiogemesis & blood vessel function	Vessel dialation	PMID: 35433888 PMCID: PMC9010535 DOI: 10.3389/fcvm.2022.853468
OR51E2	angiogemesis & blood vessel function	Olfactory receptor,ORs can regulate blood pressure in mice - function infered by similarity in human	https://www.genecards.org/cgi-bin/carddisp.pl?gene=OR51E2&keywords=OR51E2	PMID: 23401498 PMCID: PMC3600440 DOI: 10.1073/pnas.1215927110
OR7A5	angiogemesis & blood vessel function	Olfactory receptor,implicated in angiogenesis	PMID: 25791473 DOI: 10.1016/j.bbrc.2015.03.046
HEXIM1	angiogemesis & blood vessel function	vascular smooth muscle cells specific	https://www.genecards.org/cgi-bin/carddisp.pl?gene=HEXIM1&keywords=HEXIM1	PMID: 34864989 PMCID: PMC8645165 (available on 2022-11-19) DOI: 10.1210/endocr/bqab236
AJUBA	Cell adhession, morphology & ECM	cell adhession ,cancer: metastasis	PMID: 35178446 PMCID: PMC8844350 DOI: 10.1155/2022/3321409
BARX2	Cell adhession, morphology & ECM	controlling adhesive processes in keratinizing epithelia,cancer: tumor supressor	PMID: 32236603 PMCID: PMC7160541 DOI: 10.3892/or.2020.7558	https://www.genecards.org/cgi-bin/carddisp.pl?gene=BARX2&keywords=BARX2
CAV1	Cell adhession, morphology & ECM	ECM, cell cycle	https://www.genecards.org/cgi-bin/carddisp.pl?gene=CAV1&keywords=CAV1
CD36	Cell adhession, morphology & ECM	Cell adhession	https://www.genecards.org/cgi-bin/carddisp.pl?gene=CD36&keywords=CD36
CD44	Cell adhession, morphology & ECM	Cell adhession	https://www.genecards.org/cgi-bin/carddisp.pl?gene=CD44&keywords=cd44
CFL1	Cell adhession, morphology & ECM	Cell adhession: Actin modulation	https://www.genecards.org/cgi-bin/carddisp.pl?gene=CFL1&keywords=CFL1
COL18A1	Cell adhession, morphology & ECM	ECM	https://www.genecards.org/cgi-bin/carddisp.pl?gene=COL18A1
COL1A1	Cell adhession, morphology & ECM	ECM	https://www.genecards.org/cgi-bin/carddisp.pl?gene=COL1A1&keywords=COL1A1
COL1A2	Cell adhession, morphology & ECM	ECM	https://www.genecards.org/cgi-bin/carddisp.pl?gene=COL1A2&keywords=COL1A2
COL5A3	Cell adhession, morphology & ECM	ECM	https://www.genecards.org/cgi-bin/carddisp.pl?gene=COL5A3&keywords=COL5A3
COL6A2	Cell adhession, morphology & ECM	ECM	https://www.genecards.org/cgi-bin/carddisp.pl?gene=COL6A2&keywords=COL6A2
COLGALT2	Cell adhession, morphology & ECM	ECM	https://www.genecards.org/cgi-bin/carddisp.pl?gene=COLGALT2&keywords=COLGALT2
CTNNB1	Cell adhession, morphology & ECM	cell adhession	https://www.genecards.org/cgi-bin/carddisp.pl?gene=CTNNB1&keywords=CTNNB1
FLOT1	Cell adhession, morphology & ECM	cytoskeleton and cell morphology	https://www.genecards.org/cgi-bin/carddisp.pl?gene=FLOT1&keywords=FLOT1
KRT10	Cell adhession, morphology & ECM	cytoskeleton	https://www.genecards.org/cgi-bin/carddisp.pl?gene=KRT10&keywords=KRT10
MAGI1	Cell adhession, morphology & ECM	scaffolding protein at cell-cell junctions	https://www.genecards.org/cgi-bin/carddisp.pl?gene=MAGI1&keywords=MAGI1
MYH9	Cell adhession, morphology & ECM	Promotes cell motility	https://www.genecards.org/cgi-bin/carddisp.pl?gene=MYH9&keywords=MYH9
OLFML2B	Cell adhession, morphology & ECM	extracellular matrix binding	https://www.genecards.org/cgi-bin/carddisp.pl?gene=OLFML2B&keywords=OLFML2B	PMID: 34868901 PMCID: PMC8634430 DOI: 10.3389/fonc.2021.650678	PMID: 34273970 PMCID: PMC8285818 DOI: 10.1186/s12935-021-02086-5
PLEKHG6	Cell adhession, morphology & ECM	RHOA regulator	https://www.genecards.org/cgi-bin/carddisp.pl?gene=PLEKHG6&keywords=PLEKHG6
SPTBN1	Cell adhession, morphology & ECM	links the plasma membrane to the actin cytoskeleton, and functions in the determination of cell shape	https://www.genecards.org/cgi-bin/carddisp.pl?gene=SPTBN1&keywords=SPTBN1
VIM	Cell adhession, morphology & ECM	ECM	https://www.genecards.org/cgi-bin/carddisp.pl?gene=VIM
BAX	Cell death	Apoptosis	https://www.genecards.org/cgi-bin/carddisp.pl?gene=BAX&keywords=BAXO
BCL2L11	Cell death	Apoptosis	https://www.genecards.org/cgi-bin/carddisp.pl?gene=BCL2L11&keywords=BCL2L11
EMP1	Cell death	cell death	PMID: 35432717 PMCID: PMC9007691 DOI: 10.1155/2022/4750671
FASLG	Cell death	Apoptosis	https://www.genecards.org/cgi-bin/carddisp.pl?gene=FASLG&keywords=FASLGO
FOXO3	Cell death	Apoptosis	https://www.genecards.org/cgi-bin/carddisp.pl?gene=FOXO3&keywords=FOXO3O
GADD45B	Cell death	apoptosis	https://www.genecards.org/cgi-bin/carddisp.pl?gene=GADD45B&keywords=GADD45B
MT2A	Cell death	Apoptosis and autophagy, specific to endothelial cells	PMID: 26456220 PMCID: PMC4600982 DOI: 10.1038/srep15121
MTOR	Cell death	stress response,endothelial inflammation and adhesion	https://www.genecards.org/cgi-bin/carddisp.pl?gene=MTOR&keywords=MTOR	PMID: 35489420 DOI: 10.1016/j.ejphar.2022.174984
PTMA	Cell death	negative regulation of apoptosis	https://www.genecards.org/cgi-bin/carddisp.pl?gene=PTMA&keywords=PTMA
TERT	Cell death	Apoptosis	https://www.genecards.org/cgi-bin/carddisp.pl?gene=TERT&keywords=TERT
CALML6	Immune regulation	immune supression	PMID: 30699354 DOI: 10.1016/j.celrep.2019.01.030
CCR7	Immune regulation	Immune signaling: T cell activaition	https://www.genecards.org/cgi-bin/carddisp.pl?gene=CCR7&keywords=CCR7
CCR9	Immune regulation	cancer: tumor proliferation,T-cell regulation	https://www.genecards.org/cgi-bin/carddisp.pl?gene=CCR9&keywords=ccr9
CD40LG	Immune regulation	Immune signaling	https://www.genecards.org/cgi-bin/carddisp.pl?gene=CD40LG&keywords=CD40LG
DNTT	Immune regulation	Immune cell differentiation	https://www.genecards.org/cgi-bin/carddisp.pl?gene=DNTT&keywords=DNTT
IL1RN	Immune regulation	Immune regulation	https://www.genecards.org/cgi-bin/carddisp.pl?gene=IL1RN&keywords=IL1RN
IRF2BP2	Immune regulation	Immune regulation, inflamation	https://www.genecards.org/cgi-bin/carddisp.pl?gene=IRF2BP2&keywords=IRF2BP2
ITK	Immune regulation	Immune regulation, T-cell proliferation and difrentiation	https://www.genecards.org/cgi-bin/carddisp.pl?gene=ITK&keywords=ITK
NDST1	Immune regulation	inflamation in blood vessels:, metabolism	https://www.genecards.org/cgi-bin/carddisp.pl?gene=NDST1&keywords=NDST1	PMID: 30194334 PMCID: PMC6128922 DOI: 10.1038/s41598-018-31779-7
NR4A1	Immune regulation	pro-inflamatory, in mouse functions in endothelial cells	https://www.genecards.org/cgi-bin/carddisp.pl?gene=NR4A1&keywords=NR4A1	PMID: 22427340 DOI: 10.1161/CIRCRESAHA.111.258814
SH2B3	Immune regulation	Immune signaling	https://www.genecards.org/cgi-bin/carddisp.pl?gene=SH2B3&keywords=SH2B3
TNIP1	Immune regulation	Involved in the prevention of autoimmunity	https://www.genecards.org/cgi-bin/carddisp.pl?gene=TNIP1&keywords=TNIP1
AHNAK	Invasion and migration	Cell migration: Smooth muscle migration	https://www.genecards.org/cgi-bin/carddisp.pl?gene=AHNAK&keywords=AHNAK
ARHGEF10L	Invasion and migration	regulating proliferation and migration , cancer: tumorigenesis	PMID: 32154766 DOI: 10.1080/09168451.2020.1737503
WNT10B	Invasion and migration	may be a novel accelerator of EVT invasion	PMID: 31736372 DOI: 10.1080/14767058.2019.1684891
ZEB2	Invasion and migration	Represses expression of MEOX2, a paralog of MEOX1, implicated in EVT invasion and preeclampsia	PMID: 33218581 PMCID: PMC7680503 DOI: 10.1016/j.placenta.2020.01.004	PMID: 33318568 PMCID: PMC7736279 DOI: 10.1038/s41598-020-79008-4
CLIC1	ion transport	Chloride Ion Channel ,cell cycle	https://www.genecards.org/cgi-bin/carddisp.pl?gene=CLIC1&keywords=CLIC1
GABARAP	ion transport	autophagy, chlorine channels, neurotransmition	https://www.genecards.org/cgi-bin/carddisp.pl?gene=GABARAP&keywords=GABARAP
GRIA1	ion transport	ligand-gated ion channel	https://www.genecards.org/cgi-bin/carddisp.pl?gene=GRIA1&keywords=GRIA1
KCNE4	ion transport	potassium channel, smooth muscle contraction	https://www.genecards.org/cgi-bin/carddisp.pl?gene=KCNE4&keywords=KCNE4
SCN3A	ion transport	sodium channel, regulates Chemotaxis of human neutrophils to endothelial cells, artery contraction control	PMID: 29509584 DOI: 10.1097/ALN.0000000000002135	PMID: 23364266 PMCID: PMC3625810 DOI: 10.1152/ajpcell.00164.2012
TMEM37	ion transport	calcium channel activity and voltage-gated ion channel activity	https://www.genecards.org/cgi-bin/carddisp.pl?gene=TMEM37&keywords=TMEM37
SYT4	ion transport	calcium ion binding activity; phospholipid binding activity; and syntaxin binding activity.	https://www.genecards.org/cgi-bin/carddisp.pl?gene=SYT4&keywords=SYT4
ASPSCR1	Metabolism	glucose metabolism	https://www.genecards.org/cgi-bin/carddisp.pl?gene=ASPSCR1&keywords=ASPSCR1
CSGALNACT1	Metabolism	Metabolism, N-glycans	https://www.genecards.org/cgi-bin/carddisp.pl?gene=CSGALNACT1&keywords=CSGALNACT1
CYP1B1	Metabolism	estrogen metabolism	https://www.genecards.org/cgi-bin/carddisp.pl?gene=CYP1B1&keywords=CYP1B1
DDX43	Metabolism	cancer, tumor specific expression	PMID: 35257897 DOI: 10.1016/j.ymeth.2022.03.002
ELOVL7	Metabolism	Fatty acid elongation	https://www.genecards.org/cgi-bin/carddisp.pl?gene=ELOVL7&keywords=ELOVL7
FADS2	Metabolism	Fatty acid metabolism, metabolism	https://www.genecards.org/cgi-bin/carddisp.pl?gene=FADS2&keywords=FADS2
ITPKC	Metabolism	metabolism	https://www.genecards.org/cgi-bin/carddisp.pl?gene=ITPKC&keywords=ITPKC
IVD	Metabolism	metabolism	https://www.genecards.org/cgi-bin/carddisp.pl?gene=IVD&keywords=IVD
PGK2	Metabolism	glucose metabolism	https://www.genecards.org/cgi-bin/carddisp.pl?gene=PGK2&keywords=PGK2
PISD	Metabolism	involved in the mechanism of fibrogenesis by regulating phospholipid metabolism	https://www.genecards.org/cgi-bin/carddisp.pl?gene=PISD&keywords=PISD	PMID: 35400823 PMCID: PMC8921729 DOI: 10.3164/jcbn.21-121
SLC2A1	Metabolism	glucose transporter	PMID: 33965393 DOI: 10.1016/j.bcp.2021.114597
SLC2A2	Metabolism	glucose transporter in the blood brain barrier	https://www.genecards.org/cgi-bin/carddisp.pl?gene=SLC2A1&keywords=SLC2A1
STK40	Metabolism	Predicted to enable ATP binding activity	https://www.genecards.org/cgi-bin/carddisp.pl?gene=STK40&keywords=STK40
CDK5R1	other	neuron-specific activator of cyclin-dependent kinase 5, cancer: progression and metastasis	PMID: 33346796 PMCID: PMC7791553 DOI: 10.1042/BSR20203594
APOBEC1	other	epigenetic and post transcriptional regulation of gene expression	PMID: 34002283 DOI: 10.1007/s11626-021-00589-z	https://www.genecards.org/cgi-bin/carddisp.pl?gene=APOBEC1&keywords=APOBEC1
COX6A2	other	respiration/oxydation	https://www.genecards.org/cgi-bin/carddisp.pl?gene=COX6A2&keywords=COX6A2
CRHBP	other	Epigenetic regulation, pregnancy specific	PMID: 34384032 DOI: 10.1080/15592294.2021.1959975
CUEDC1	other	EMT supression (in cancer), Preeclampsia	PMID: 24302191	PMID: 33099540 PMCID: PMC7655170 DOI: 10.18632/aging.103329
HBB	other	Hemoglobin	https://www.genecards.org/cgi-bin/carddisp.pl?gene=HBB&keywords=HBB
MAPT	other	microtubule-associated protein tau	https://www.genecards.org/cgi-bin/carddisp.pl?gene=MAPT&keywords=MAPT
MXI1	other	negatively regulate MYC function, tumor supressor	https://www.genecards.org/cgi-bin/carddisp.pl?gene=MXI1&keywords=MXI1	PMID: 35401684 PMCID: PMC8984142 DOI: 10.3389/fgene.2022.810157
PCSK1	other	cell secretion, related to insulin and diabetes	PMID: 24489861 PMCID: PMC3904973 DOI: 10.1371/journal.pone.0087168/	https://www.genecards.org/cgi-bin/carddisp.pl?gene=PCSK1&keywords=PCSK1
RAG2	other	expressed in developing B and T cells	https://www.genecards.org/cgi-bin/carddisp.pl?gene=RAG2&keywords=RAG2
RPL13A	other	ribosomal protein	https://www.genecards.org/cgi-bin/carddisp.pl?gene=SCN3A&keywords=SCN3A
SH3GL2	other	regulation of blood-brain barrier permeability	https://www.genecards.org/cgi-bin/carddisp.pl?gene=SH3GL2&keywords=SH3GL2
SIX6	other	eye development	https://www.genecards.org/cgi-bin/carddisp.pl?gene=SIX6&keywords=SIX6
SUMO4	other	modulate protein subcellular localization, stability or activity	https://www.genecards.org/cgi-bin/carddisp.pl?gene=SUMO4&keywords=SUMO4
TBX15	other	regulates a variety of developmental processes	https://www.genecards.org/cgi-bin/carddisp.pl?gene=TBX15&keywords=TBX15
TRMT2B	other	tRNA stabilization or maturation	https://www.genecards.org/cgi-bin/carddisp.pl?gene=TRMT2B&keywords=TRMT2B
ZNF157	other	transcription factor	https://www.genecards.org/cgi-bin/carddisp.pl?gene=ZNF157&keywords=ZNF157
CBFA2T3	Proliferation & differentiation	differentiation, cancer: tumor supressor	PMID: 35503250 DOI: 10.1172/jci.insight.153045
CCND2	Proliferation & differentiation	Cell cycle	PMID: 35359572 PMCID: PMC8963354 DOI: 10.3389/fnmol.2022.842865
EGF	Proliferation & differentiation	prolifrration, differentiation	https://www.genecards.org/cgi-bin/carddisp.pl?gene=EGF&keywords=EGF
FGFR1	Proliferation & differentiation	Differentiation and growth of fibroblasts	https://www.genecards.org/cgi-bin/carddisp.pl?gene=FGFR1&keywords=FGFR1
FOXP1	Proliferation & differentiation	differentiation	https://www.genecards.org/cgi-bin/carddisp.pl?gene=FOXP1&keywords=FOXP1
GATA4	Proliferation & differentiation	differentiation	https://www.genecards.org/cgi-bin/carddisp.pl?gene=GATA4&keywords=GATA4
HOXA10	Proliferation & differentiation	Development, differentiation	https://www.genecards.org/cgi-bin/carddisp.pl?gene=HOXA10&keywords=HOXA10
HOXA11	Proliferation & differentiation	Development, differentiation	https://www.genecards.org/cgi-bin/carddisp.pl?gene=HOXA11&keywords=HOXA11
MEF2D	Proliferation & differentiation	differentiation of muscle	https://www.genecards.org/cgi-bin/carddisp.pl?gene=MEF2D&keywords=MEF2D
NES	Proliferation & differentiation	prolifrration, differentiation	https://www.genecards.org/cgi-bin/carddisp.pl?gene=NES&keywords=nes
TGFBR2	Proliferation & differentiation	regulates the transcription of genes related to cell proliferation, cell cycle arrest, wound healing, immunosuppression, and tumorigenesis	https://www.genecards.org/cgi-bin/carddisp.pl?gene=TGFBR2&keywords=TGFBR2
AFAP1L2	signaling	signaling	https://www.genecards.org/cgi-bin/carddisp.pl?gene=AFAP1L2&keywords=AFAP1L2
BCL9L	signaling	EMT, growth & invasion& metastasis in cancer	PMID: 34545187 PMCID: PMC8553620 DOI: 10.1038/s41388-021-02016-9	https://www.genecards.org/cgi-bin/carddisp.pl?gene=BCL9L&keywords=BCL9L
CREBBP	signaling	signalling	https://www.genecards.org/cgi-bin/carddisp.pl?gene=CREBBP&keywords=CREBBP
FOXS1	signaling	EMT, signaling	PMID: 34825776 PMCID: PMC9035581 DOI: 10.1002/hep4.1866
HEYL	signaling	signaling: Notch	https://www.genecards.org/cgi-bin/carddisp.pl?gene=HEYL&keywords=HEYL
ID2	signaling	signaling: Wnt	https://www.genecards.org/cgi-bin/carddisp.pl?gene=ID2&keywords=ID2
LHCGR	signaling	receptor for both luteinizing hormone and choriogonadotropin	https://www.genecards.org/cgi-bin/carddisp.pl?gene=LHCGR&keywords=LHCGR
NR2F2	signaling	signaling	https://www.genecards.org/cgi-bin/carddisp.pl?gene=NR2F2&keywords=NR2F2
RARG	signaling	Retinoic Acid Receptor	https://www.genecards.org/cgi-bin/carddisp.pl?gene=RARG&keywords=Rarg
STAT5B	signaling	response to cytokines and growth factors	https://www.genecards.org/cgi-bin/carddisp.pl?gene=STAT5B&keywords=STAT5B
ATF4	stress	Stress response	PMID: 35484984 PMCID: PMC9208459 DOI: 10.1080/21655979.2022.2066759	https://www.genecards.org/cgi-bin/carddisp.pl?gene=ATF4&keywords=ATF4
PCNA	stress	DNA damage response	https://www.genecards.org/cgi-bin/carddisp.pl?gene=PCNA&keywords=PCNA
PTPN1	stress	stress - unfolded proteins. In mice involved in endothelial senescence	PMID: 29390191 DOI: 10.1089/ars.2017.7169	https://www.genecards.org/cgi-bin/carddisp.pl?gene=PTPN1&keywords=PTPN1
NFE2L2	stress	oxidative stress response, inflamation	https://www.genecards.org/cgi-bin/carddisp.pl?gene=NFE2L2&keywords=NFE2L2	PMID: 35338853 DOI: 10.1016/j.bbrc.2022.03.043
PLAU	stress	stress, endothelial senescence	PMID: 35270021 PMCID: PMC8911151 DOI: 10.3390/ijms23052879	https://www.genecards.org/cgi-bin/carddisp.pl?gene=PLAU&keywords=PLAU
