## Supplementary material for "Spatiotemporal coordination at the maternal-fetal interface promotes trophoblast invasion and vascular remodeling in the first half of human pregnancy": All Supplementary Tables: Supplementary_table_9_Ab_panel_info_and_lowlevel.xlsx

### Sheet: Sheet1
Antibody Information								MIBI low level processing settings
Overnight Panel								Background (BG) removal					Denoising		Aggregate removal
Target	Clone	Vendor	Vendor ID	Channel	Element	Titer (µg/mL)		BG channel used	BG cap	Gaussian Radius	Threshold	Remove value	Threshold	k-value	Threshold	Radius
HLA-G	4H84	Abcam	ab52455	115	In	0.5		H3	40	0.1	0.1	5	1.66	25	100	1
GrB	D6E9W	Cell Signaling Technology	46890BF	141	Pr	0.25		E-cadherin	40	1.3	0.18	1	1.3	25	100	1
TIGIT	BLR047F	Bethyl	A700-047	142	Nd	1		E-cadherin	40	1.3	0.18	1	2.46	25	100	1
CD4	EPR6855	Abcam	ab181724	143	Nd	0.75		-	-	-	-	-	3.5	25	100	1
CD14	D7A2T	Cell Signaling Technology	56082BF	144	Nd	0.25		-	-	-	-	-	2.58	25	100	1
CD56	MRQ42	Cell Marque	125R-9-OEM	145	Nd	0.0625		-	-	-	-	-	3.5	25	100	1
FOXP3	EPR20798-107	BDBiosciences	624084	146	Nd	0.5		CD56	5	0.1	0.2	2	2.94	25	100	1
								E-cadherin	40	1.3	0.18	1		25	100	1
PD-1	D4W2J	Cell Signaling Technology	86163BF	147	Sm	2		E-cadherin	40	1.3	0.18	1	-	25	100	1
CD31	EP3095	Abcam	ab207091	148	Nd	0.5		-	-	-	-	-	2.48	25	100	1
PD-L1	EIL3N	Cell Signaling Technology	133683BF	Biotin	-	4		-	-	-	-	-	-	-	-	-
E-cadherin	EP700Y	Abcam	ab201499	150	Nd	2		-	-	-	-	-	1.098	25	100	1
CD80	37711	R&D Systems	MAB140-100	151	Eu	2		Background (Mass 128)	10	1	0.2	18	3.628	25	100	1
DC-SIGN	DCN466	BD Biosciences	624084	152	Sm	0.125		-	-	-	-	-	3.5	25	100	1
CD206	E2L9N	Cell Signaling Technology	91992BF	153	Eu	0.5		-	-	-	-	-	3.5	25	100	1
CD57	NK/804	Abcam	ab212408	154	Sm	0.75		-	-	-	-	-	-	25	100	1
iNOS	SP126	Spring Bioscience	M4264	155	Gd	1		-	-	-	-	-	3.5	25	100	1
CD68	D4B9C	Cell Signaling Technology	76437BF	156	Gd	0.125		-	-	-	-	-	3.5	25	100	1
HO-1	HO-1-1	Abcam	ab13248	157	Gd	0.5		-	-	-	-	-	3.206	25	100	1
CD8	C8/144B	Cell Marque	108M-OEM1404	158	Gd	0.125		-	-	-	-	-	3.5	25	100	1
CD3	D7A6E	Cell Signaling Technology	85061BF	159	Tb	0.75		-	-	-	-	-	3.5	25	100	1
IDO-1	SP260	Spring Bioscience	M5604.C	160	Gd	0.75		E-cadherin	40	1.3	0.18	1	3.5	25	100	1
								CD14	10	0.1	0.2	2		25	100	1
CD11c	EP1347Y	Abcam	ab216655	161	Dy	0.2		CD56	5	0.1	0.2	2	3.5	25	100	1
								CD14	10	0.1	0.2	2		25	100	1
TIM-3	22241	Abcam	ab242080	162	Dy	2		CD56	5	0.1	0.2	2	3.059	25	100	1
								E-cadherin	40	1.3	0.18	1		25	100	1
CD163	D6UIJ	Cell Signaling Technology	93498BF	163	Dy	1		-	-	-	-	-	2.471	25	100	1
CD20	L26	Cell Marque	120M-OEM1404	164	Dy	0.125		-	-	-	-	-	2.471	25	100	1
CD16	D1N9L	Cell Signaling Technology	24326BF	165	Ho	1		-	-	-	-	-	3.5	25	100	1
Lck	EPR20798-107	Abcam	ab229379	166	Er	0.3		E-cadherin	40	1.3	0.18	1	3.5	25	100	1
HLA-DR	CR3/43	Abcam	ab7856	167	Er	0.3		-	-	-	-	-	2.618	25	100	1
CD45	D9M8I	Cell Signaling Technology	13917BF	169	Tm	0.125		Background (Mass 128)	10	1	0.2	18	2.716	25	100	1
								E-cadherin	40	1.3	0.18	1		25	100	1
Galectin-9	D9R4A	Cell Signaling Technology	54330	172	Yb	0.5		-	-	-	-	-	3.059	25	100	1
CD44	156-3C11	ThermoFisher	MA5-13890	173	Yb	2		-	-	-	-	-	2.961	25	100	1
Tryptase	EPR9522	Abcam	ab216451	176	Yb	0.125		-	-	-	-	-	2.128	25	100	1
1 hour Panel								Background (BG) removal					Denoising		Aggregate removal
Target	Clone	Vendor	Vendor ID	Channel	Element	Titer (ug/mL)		BG channel used	BG cap	Gaussian Radius	Threshold	Remove value	Threshold	k-value	Threshold	Radius
H3	D1H2	Cell Signaling Technology	4499BF	89	Y	4		-	-	-	-	-	1.16	25	100	1
Vimentin	D2H13	Cell Signaling Technology	5741BF	174	Yb	2		-	-	-	-	-	2.618	25	100	1
Biotin	1D4-C5	Biolegend	409002	149	Sm	2		-	-	-	-	-	2.08	25	100	1
Cytokeratin-7	SP52	Spring Bioscience	M3524.C	171	Yb	1		CD57	10	0.1	0.15	1	3.5	25	100	1
SMA	D4K9N	Cell Signaling Technology	19245BF	175	Lu	0.5		-	-	-	-	-	2.52	25	100	1
Ki67	8D5	Cell Signaling Technology	9449BF	113	In	0.5		H3	40	0.1	0.1	2	2.66	25	100	1
