## Supplementary material for "Spatiotemporal coordination at the maternal-fetal interface promotes trophoblast invasion and vascular remodeling in the first half of human pregnancy": All Supplementary Tables: Supplementary_table_10_segmented_events_per_FOV.csv

Point	Num_segmented_events
10_31739_6_13	1940
10_31739_6_14	2679
10_31739_6_15	2006
10_31740_16_6	3527
10_31740_6_11	1127
10_31740_6_12	2256
10_31741_1_1	2498
10_31742_1_2	2259
10_31743_16_7	2372
10_31743_16_8	2245
10_31744_1_3	2469
10_31745_16_10	3469
10_31745_16_9	2675
10_31745_1_4	2461
10_31745_1_5	3508
10_31745_1_6	3164
10_31747_1_7	1979
12_31748_1_8	3048
12_31749_16_11	2850
12_31749_1_9	3050
12_31750_16_12	2537
12_31750_1_10	2033
12_31750_1_11	1927
12_31751_1_12	1686
12_31754_16_13	1196
12_31754_16_14	2589
12_31754_16_15	1406
12_31754_18_2	2234
12_31754_1_14	2070
14_31755_18_1	2503
14_31756_20_2	3215
14_31757_20_3	2451
14_31758_16_17	1978
14_31758_20_4	2390
14_31758_20_5	1475
14_31759_16_18	2077
14_31759_20_6	2651
14_31760_16_19	2487
14_31761_16_20	2884
14_31761_20_7	2741
16_31762_16_21	1676
16_31762_20_8	2326
16_31762_20_9	2803
16_31763_20_10	1081
16_31765_19_1	1825
16_31765_20_11	1051
16_31765_3_1	2330
16_31766_3_2	2337
16_31767_17_1	3042
16_31767_3_3	1906
16_31767_3_4	2053
16_31768_17_2	2315
16_31768_3_5	2395
16_31768_3_6	939
16_31769_18_11	2634
16_31769_3_7	2667
16_31770_14_15	2446
16_31770_14_16	2856
16_31770_4_1	1633
16_31770_4_2	1603
16_31771_14_14	2133
16_31771_4_3	1464
16_31772_4_4	3813
16_31772_4_5	3332
16_31772_4_6	2753
16_31772_4_7	2124
16_31773_4_10	1343
16_31773_4_8	2572
16_31773_4_9	2927
16_31774_14_13	2501
16_31774_4_11	2303
16_31774_4_12	2869
16_31775_5_1	3057
18_31776_14_12	463
18_31776_5_2	2671
18_31779_5_4	2631
18_31780_5_5	2097
18_31782_5_6	2017
18_31782_5_7	2234
18_31783_14_10	2157
18_31783_14_11	1902
18_31783_14_7	1968
18_31783_14_8	2061
18_31783_14_9	2124
18_31783_5_10	1786
18_31783_5_11	1829
18_31783_5_8	3159
18_31783_5_9	1992
18_31784_14_6	1320
18_31784_5_12	123
18_31785_5_13	2644
18_31785_5_14	875
18_31785_5_15	2895
20_31786_14_5	1369
20_31787_14_3	1226
20_31787_14_4	1258
20_31787_5_16	1628
20_31788_5_17	1624
20_31788_5_18	614
20_31789_14_1	1443
20_31789_14_2	1606
20_31789_5_19	2387
20_31789_5_20	2173
20_31790_13_14	978
20_31790_18_12	1052
20_31791_13_11	1390
20_31791_13_12	666
20_31791_13_13	2018
20_31791_18_13	850
20_31792_18_14	2188
20_31793_13_10	1861
20_31793_13_8	2947
20_31793_13_9	2010
20_31793_6_1	1575
20_31793_6_2	1852
20_31793_6_3	1736
20_31794_13_6	2149
20_31794_13_7	2040
20_31794_6_4	1132
20_31794_6_6	2972
20_31795_13_4	1536
20_31795_6_7	527
20_31797_13_3	1589
20_31797_6_9	1183
20_31798_13_1	344
20_31798_6_10	821
6_31725_15_1	3112
6_31725_15_2	1872
6_31725_8_2	3576
6_31725_8_3	3525
6_31726_8_4	3491
6_31726_8_5	1647
6_31726_8_6	2904
6_31726_8_7	3500
6_31726_8_8	3132
6_31727_15_3	2375
6_31727_8_10	2819
6_31727_8_11	2263
6_31727_8_12	2435
6_31727_8_9	2350
6_31728_15_4	1839
6_31728_15_5	2044
6_31728_15_6	2213
6_31728_9_2	2759
6_31728_9_3	2334
6_31729_10_1	2197
6_31729_10_2	2818
6_31729_10_3	1934
6_31729_10_4	3081
6_31729_10_5	1893
6_31729_9_4	2761
6_31730_10_10	2065
6_31730_10_11	3688
6_31730_10_12	3366
6_31730_10_6	3867
6_31730_10_7	3636
6_31730_10_8	3943
6_31730_10_9	3298
6_31730_11_1	1769
6_31730_18_15	3181
6_31731_11_2	2696
6_31731_11_4	1520
6_31731_11_5	2863
6_31731_11_6	2385
6_31731_11_7	2417
6_31731_11_8	2150
6_31731_15_7	2317
6_31731_15_8	2151
6_31732_11_10	3128
6_31732_11_11	2699
6_31732_11_12	2752
6_31732_11_9	3363
6_31732_15_9	2612
6_31733_11_13	2389
6_31733_11_14	3196
6_31733_11_15	1363
6_31733_11_16	2818
6_31733_11_17	2768
6_31733_15_10	2019
6_31733_15_11	3081
6_31733_15_12	3412
8_31734_11_18	3251
8_31734_12_1	2904
8_31734_12_2	3492
8_31734_12_3	2699
8_31734_12_4	924
8_31734_12_5	3419
8_31734_16_1	2970
8_31734_16_2	2476
8_31735_12_10	2649
8_31735_12_11	2639
8_31735_12_12	2696
8_31735_12_13	2709
8_31735_12_14	2274
8_31735_12_6	2929
8_31735_12_7	3753
8_31735_12_8	2995
8_31735_12_9	2716
8_31736_12_15	3007
8_31736_12_16	2077
8_31736_12_17	2775
8_31736_12_18	2141
8_31736_12_19	2897
8_31736_16_3	1735
8_31736_16_4	3484
8_31736_16_5	2647
8_31737_12_20	3197
8_31737_12_22	4333
8_31737_12_23	3941
8_31737_6_18	4243
8_31738_6_17	2678
