## Supplementary material for "Spatiotemporal coordination at the maternal-fetal interface promotes trophoblast invasion and vascular remodeling in the first half of human pregnancy": All Supplementary Tables: Supplementary_table_12_LDA_coeffs_artery_features.csv

Feature	LD1	LD2	Z_LD1	Z_LD2
perimeter	1.88263801513009	-1.17111826025241	3.82456526737876	2.15739290549885
area	-0.81825404423149	1.8253421640718	1.19732489712159	3.82006642108996
radius	0.877054097373333	-0.433051325136755	1.34246225132009	0.281637008188989
CD31mean_thickness	-0.137074287237922	-0.270844433814079	-0.484044802071257	-0.130602747457471
CD31std_thickness	0.12023056166948	0.212755204870122	-0.525620508779414	-0.278233278751677
CD31average	-0.0513625143326151	-0.135411617324416	-0.695608895612637	-0.474797687148086
CD31jaggedness	-0.124917298015167	-0.216785511070148	-0.514052143162497	-0.267990480621886
CK7radial_coverage	0.069458775547645	0.194838938107291	-0.650941529967599	-0.323766470172711
CK7mean_thickness	-0.00375839908511469	-0.34275771409821	-0.813111091049703	0.0521608382960597
CK7std_thickness	-0.283973771753512	0.205115458654401	-0.121449848895198	-0.297649267107589
CK7average	0.271435825565796	0.12107698422345	-0.15239751372772	-0.511228356638377
CK7jaggedness	0.0235997594357761	0.0732483638354695	-0.764136262097639	-0.632782124304301
H3radial_coverage	-0.131643174491188	-0.066022771625086	-0.497450526935369	-0.651145563384605
H3mean_thickness	-0.276450033100802	-0.525426235291295	-0.140020844385646	0.516402683552424
H3average	-0.000396046648723567	0.258545183097575	-0.821410453217344	-0.161860606286169
H3jaggedness	0.0822896809950828	0.139958831282843	-0.619270747900107	-0.46324119681769
HLA-Gradial_coverage	0.560035782214703	-0.128173489281388	0.559959565759632	-0.493192985346977
HLA-Gaverage	0.344018992707132	0.24264194741812	0.0267609780652835	-0.202277791629084
HLA-Gjaggedness	0.355928735157619	0.177253231838121	0.0561580349740501	-0.368459560559677
SMAradial_coverage	-0.521376939690793	-0.132907177252603	0.464537166960743	-0.481162581726958
SMAmean_thickness	-0.24911252193544	-0.129855400610666	-0.207498573212547	-0.488918501632094
SMAstd_thickness	-0.645903055081801	0.0785744563718045	0.771907482985285	-0.619246157565617
SMAaverage	-0.114151191081181	0.672217672742862	-0.540626341516494	0.889464924081086
SMAjaggedness	-0.299202138273543	0.089806201843599	-0.0838613654264724	-0.59070130370016
VIMaverage	0.0851647340468346	-0.212111932381853	-0.612174196607798	-0.279868119856243
