## Supplementary material for "Spatiotemporal coordination at the maternal-fetal interface promotes trophoblast invasion and vascular remodeling in the first half of human pregnancy": All Supplementary Tables: Supplementary_table_13_fig_3_volcano_regression_results.csv

Feature	log2_ratio_R_squared	minimal_p_val	Max_R_squared	Trend_size
R_EVT	2.508409653	2.05E-13	0.313391165	3.391505579
R_immune	1.837536304	1.40E-11	0.272576196	-0.792515503
R_structual	5.598052281	0.001246676	0.0700368	-0.246774782
I_sumMAC	-1.986132129	8.30E-37	0.542261415	0.931704761
I_sumNK	-2.356357679	1.65E-30	0.473408857	-1.032831009
I_sumT	-1.22697165	1.25E-08	0.145915009	-0.977948034
I_DC	1.311426008	0.328064685	0.00664344	-0.329707845
I_Mast	3.295315383	0.279138411	0.00812894	-0.678885772
M_Mac2b	4.188346806	0.079682135	0.021175615	0.975881285
M_Mac2a	-5.8097179	2.75E-08	0.140137137	0.42312989
M_Mac1b	0.11293583	0.00025387	0.068505867	-1.052226615
M_Mac1a	0.606708522	0.000115586	0.098390411	-1.298818354
M_Mac2c	1.27611038	0.008865655	0.046610829	1.341734251
N_NK1	2.103208047	0.003039296	0.059373541	0.445751704
N_NK2	1.505061975	3.13E-06	0.140560171	-1.341223473
N_NK3	-3.54528922	2.06E-09	0.161079682	1.189595611
N_NK4	1.901949869	0.223044788	0.010292724	-0.548831695
T_CD4T	3.282415096	0.218806563	0.010705042	-0.336132742
T_Treg	5.796567051	0.085508691	0.020825783	1.691003029
T_CD8T	-4.224893641	0.000151392	0.070102834	0.393381879
T_NKT	-2.333755906	0.001960769	0.047376547	-0.515639596
S_Fibroblasts	-1.505413541	3.03E-10	0.17549381	0.451424759
S_Endothelial	-0.286104685	1.54E-07	0.125426107	-1.06097814
S_Myofibroblasts	-1.766185671	1.54E-09	0.162668397	-1.229547182
F_EVT1c	10.31988252	8.89E-05	0.102850455	3.424568059
F_EVT1a	0.624551624	2.18E-11	0.271348932	1.988856319
F_EVT1b	-1.550320595	0.001708592	0.047886653	-0.384214427
F_EVT2	2.106628452	4.78E-06	0.137452723	-2.185696553
