## Supplementary material for "Spatiotemporal coordination at the maternal-fetal interface promotes trophoblast invasion and vascular remodeling in the first half of human pregnancy": All Supplementary Tables: Supplementary_table_17_fig_5_volcano_regression_results.csv

Feature	log2_ratio_R_squared	minimal_p_val	Max_R_squared	Trend_size
Ki67_binary_in_NKT	1.3056094	0.459674032	0.004180384	0.317252021
Ki67_binary_in_NK4	5.700983186	0.313196013	0.009080816	0.956095846
Ki67_binary_in_EVT2	1.59526569	0.226037111	0.011892858	1.26762126
Ki67_binary_in_NK1	4.50512113	0.000222936	0.090590369	1.435903482
Ki67_binary_in_NK2	-0.006299688	0.003101874	0.046795324	0.750906688
TIGIT_binary_in_NKT	-1.153558263	0.298755796	0.005931288	0.66959723
TIGIT_binary_in_NK4	2.087105316	0.129390683	0.019884884	2.295249321
TIGIT_binary_in_EVT2	-1.427450119	0.005477082	0.044751983	1.86839523
TIM-3_binary_in_Mac2b	-2.508177741	2.88E-05	0.095906187	0.402790201
TIM-3_binary_in_DC	0.108837589	0.002048379	0.055619394	-0.841973204
TIM-3_binary_in_Mac2a	-2.161252099	3.35E-11	0.195143897	0.59218893
TIM-3_binary_in_Mac1a	2.688747613	0.221907491	0.010792094	-0.424198585
TIM-3_binary_in_Mac2c	-0.03345471	0.000300069	0.078673874	0.713047503
GrB_binary_in_NK3	5.24163823	0.25226475	0.009351737	-0.310237205
GrB_binary_in_NKT	2.579469212	0.060394805	0.026263703	0.523796494
GrB_binary_in_NK4	4.018110783	0.34792041	0.007664942	0.520530619
GrB_binary_in_NK1	-2.892547834	0.033037534	0.02197404	-0.343454369
GrB_binary_in_NK2	-2.972148891	0.351270193	0.004480164	-0.196613247
iNOS_binary_in_Mac2b	-3.410468085	0.016567991	0.032550656	1.562062002
iNOS_binary_in_Mac2a	-2.933317421	0.022333747	0.02544621	0.961576184
iNOS_binary_in_Myofibroblasts	-6.545173081	0.003029712	0.042271627	-1.103278377
iNOS_binary_in_EVT2	-10.28306214	0.016101108	0.033788233	1.211950089
iNOS_binary_in_NK2	-1.471962243	3.70E-05	0.084190879	2.092760152
Lck_binary_in_CD4T	2.99510572	0.703904799	0.001097804	0.082327122
Lck_binary_in_CD8T	-1.835532422	0.016346404	0.029809987	0.220689808
Lck_binary_in_NK4	0.419660725	0.040258858	0.036074248	0.73402122
PD-1_binary_in_CD4T	2.24427098	0.206930778	0.012039131	0.640620197
PD-1_binary_in_CD8T	-0.242415842	0.099581379	0.014136489	0.368365877
PD-1_binary_in_NK4	7.715556916	0.117083849	0.021220174	1.690699788
HO-1_binary_in_Mac2b	-1.294329212	0.206747778	0.0091455	-0.681926426
HO-1_binary_in_Mac2a	-3.910864965	0.840436711	0.000200156	-0.148349534
HO-1_binary_in_Mac1a	-3.364139655	0.447685082	0.002974914	-0.552528534
HO-1_binary_in_Mac2c	-9.44871309	0.241955725	0.008547296	-1.030453288
HO-1_binary_in_NK4	3.483139138	0.052776785	0.032228125	2.585618362
Galectin-9_binary_in_Mac2b	-5.596405874	0.000240579	0.074773789	0.372584065
Galectin-9_binary_in_Mac2a	-3.36737007	2.75E-13	0.231704524	0.647482079
Galectin-9_binary_in_Mac1b	-6.281239013	0.00072246	0.055684693	0.546220741
Galectin-9_binary_in_Mac1a	-8.528474538	0.000101755	0.075086075	0.510066586
Galectin-9_binary_in_Mac2c	-2.401786154	1.51E-08	0.181969226	0.964139718
Galectin-9_binary_in_Fibroblasts	0.268165825	0.023436394	0.029581942	-0.600801949
PD-L1_binary_in_Mac2b	-0.98729339	0.098460765	0.015613305	0.555885792
PD-L1_binary_in_EVT1c	-0.14395358	0.008418827	0.093769768	0.635373355
PD-L1_binary_in_EVT1a	0.161888126	0.15884748	0.014563666	0.50586295
PD-L1_binary_in_EVT1b	-0.149049057	0.001351347	0.053304718	0.813387066
IDO-1_binary_in_CD4T	-0.378294466	0.003870165	0.045667371	-1.007702647
IDO-1_binary_in_DC	4.404993028	0.002840746	0.065974116	-1.523343633
IDO-1_binary_in_Endothelial	0.142127264	0.000418658	0.067071445	1.757770031
IDO-1_binary_in_Glandular	-1.875594583	2.33E-05	0.131919403	-0.959440454
