## Supplementary material for "Spatiotemporal coordination at the maternal-fetal interface promotes trophoblast invasion and vascular remodeling in the first half of human pregnancy": All Supplementary Tables: Supplementary_table_18_microenvironemnt_lineage_composition.csv

Microenvironment	Mac2a	NK1	Fibroblasts	NKT	Myofibroblasts	Mac1a	EVT1a	Mac1b	CD8T	EVT1b	Mac2c	NK2	NK3	Mac2b	DC	CD4T	NK4	Mast	Treg
1	0.08131194439101208	0.06236559149385181	0.15737401423069028	0.023989681219986084	0.11592359702321682	0.01917279578071175	0.01494977812140251	0.041261602011677036	0.061127577402461775	0.014003654774509362	0.011412468675162971	0.05464189949916988	0.034165399083439886	0.007867705878781944	0.03015764428247065	0.2442248084010128	0.021024511143127717	0.005025326587314668	0.0
2	0.05695641272207369	0.2511201686867772	0.30768045409426786	0.0925732796318531	0.038974889431232784	0.027244632427991668	0.008616159639416749	0.0329016811759246	0.023091680776037533	0.0093167734884307	0.028320809295059694	0.07156724946157783	0.016110665260296222	0.0036849882917024883	0.013791925655718332	0.005802428269396096	0.011013901536586844	0.00123190015565639	0.0
3	0.10210543293100106	0.04150304221690835	0.5868084565276165	0.014231412757484354	0.015299467121573231	0.034313905944338176	0.022531710386499083	0.05002779221983721	0.014423513302787825	0.017170857825357797	0.029781196448362964	0.02442137539103579	0.01927049065714507	0.008702802232258902	0.005777262017575548	0.0032117484428575353	0.00594898695447979	0.004470546622880711	0.0
4	0.05170601380828357	0.04828481881461761	0.08380898296786156	0.017556923341847545	0.0442926307779669	0.03057338871691532	0.031237330483807817	0.025737243966701143	0.05948024229995364	0.022573022761595767	0.003512842279273796	0.05874171944179395	0.1760119827306453	0.10905844785695704	0.09099864875313758	0.029400011938984488	0.11400849448783253	0.003017254571824361	0.0
5	0.061507197516622474	0.062107236819025816	0.22479290709171806	0.012106804131366772	0.055174839485639136	0.01499694926381119	0.2334718700305185	0.015560952295467403	0.0100333055368764	0.19930938657385255	0.022775449919312383	0.010752384708585123	0.0329704714451299	0.017858054660478042	0.012718712849599759	0.004558777569359108	0.006432992897671765	0.002871707204965373	0.0
6	0.10342692818614203	0.05845891386677285	0.10693561435560407	0.023754425657634876	0.36757561892804336	0.01677579082237292	0.02284532019216254	0.048561278539294296	0.03155226879799457	0.0221282247381345	0.01453261149692711	0.07623671478368431	0.041634970856331416	0.010702142528141865	0.0234631588580181	0.0061783866585375605	0.01486578671822005	0.010371844015983591	0.0
7	0.08527082297738617	0.05854658763299349	0.2777817433031251	0.02008030382470653	0.038685732141768084	0.17811014932386104	0.005403549598251375	0.18591124308471485	0.02087637332242211	0.005245098382344135	0.006710730304897442	0.05231153573143932	0.02270971716860797	0.010483996884803868	0.01350045987292756	0.00921626906459735	0.005829304206895574	0.0033263831742582715	0.0
8	0.35261625337963665	0.048087328739678255	0.28640526417182693	0.016213690930624358	0.026961222230367357	0.023435142502502185	0.0213308066332631	0.036760020366685804	0.029142520800761337	0.0163999469201354	0.017664489500263638	0.049164444986159295	0.028931228485716443	0.014741198176765159	0.008867497799488484	0.006454019805132212	0.011753909009817836	0.005071015561175367	0.0
9	0.07758127819716383	0.07926586667211688	0.16302851465939386	0.030114903559132707	0.08693327666025034	0.03346519969176575	0.007217507084976791	0.046587068004773136	0.030645664311512617	0.006268431336446574	0.00598312120868327	0.32821293893617376	0.032613465045648	0.007637919949710023	0.01475221190023136	0.014357812605970216	0.02878947018618715	0.006545349989863811	0.0
10	0.06496249632256253	0.09861142757779784	0.3086622319388889	0.025259074686935258	0.021215530888189938	0.01033791694433395	0.024661642659557996	0.015180546998185619	0.009132314732223538	0.026116842806736987	0.34050208874108856	0.018738084584181858	0.011410512434663364	0.010015772223689049	0.0019328683238698289	0.005945034390084451	0.003171661204168237	0.004143952542842126	0.0
11	0.08110069549608967	0.021439307545109528	0.12084904336474167	0.011141629093712	0.11057375040448357	0.015447751523064802	0.01862613873739486	0.028025929851292368	0.02308114524692237	0.016653024216305497	0.010068183101294564	0.050094146312813656	0.03131501067535	0.0073142389000581155	0.013510613352840132	0.02753944201236461	0.008765241758774134	0.4043066468911929	0.0001480615161955083
12	0.08045967364427102	0.039667039104921815	0.12215950450390445	0.02063991628160271	0.0446352475246001	0.01868792419915656	0.01800952695083099	0.02723646095366305	0.04275182659259148	0.012651738156458613	0.00927996235917022	0.03773851359395927	0.040343836359737394	0.010022359347903851	0.01564793652977322	0.03795184606198587	0.022502308727477688	0.006783972483255462	0.3928304066247363
